# Cell-autonomous restoration of splicing homeostasis and RP11 phenotype in patient-derived RPE and retinal organoids by *PRPF31*.AAV gene therapy

**DOI:** 10.64898/2026.04.14.718379

**Authors:** Maria Elia, Valda Pauzuolyte, Maria Georgiou, Mark Basche, Carina Hansohn, Elton J. R. Vasconcelos, Robert Atkinson, Sushma Grellscheid, Colin A Johnson, Gerrit Hilgen, Henning Urlaub, Alexander J. Smith, Sina Mozaffari-Jovin, Robin R. Ali, Majlinda Lako

**Affiliations:** Biosciences Institute, Faculty of Medical Sciences, Newcastle University, Newcastle upon Tyne, UK; Centre for Gene Therapy & Regenerative Medicine, Faculty of Life Sciences & Medicine, King’s College London, UK; Department of Clinical Chemistry, University Medical Center Göttingen, Göttingen, Germany; Max-Planck-Institute for Multidisciplinary Sciences, Göttingen, Germany; Leeds Omics, University of Leeds, UK; Department of Informatics, University of Bergen, Norway; Leeds Institute of Medical Research, Faculty of Medicine & Health, University of Leeds, UK; School of Geography and Natural Sciences, Northumbria University, United Kingdom, UK

**Keywords:** PRPF31, retinal organoids, gene therapy, retinal pigment epithelium cells, cilia, splicing, retinitis pigmentosa

## Abstract

Mutations in *PRPF31* gene cause retinitis pigmentosa type 11 (RP11) through haploinsufficiency, impairing spliceosome assembly and triggering progressive retinal degeneration. While gene augmentation holds therapeutic promise, key questions remain regarding the mechanistic basis of rescue and its therapeutic efficacy across all primarily affected human retinal cell types and disease stages. Here, we utilised patient-specific induced pluripotent stem cells (iPSCs)-derived retinal pigment epithelium (RPE) cells and three-dimensional retinal organoids (ROs) to determine the therapeutic mechanism of AAV-mediated *PRPF31* delivery. Using the ShH10(Y445F) serotype to ensure robust dual targeting of RPE and photoreceptors, we demonstrated that *PRPF31* transduction restores nuclear localisation, reorganises SC35^+^ nuclear speckles and enhances p-SF3B1⁺ active spliceosome foci. Transcriptomic and proteomic profiling revealed a global rescue of splicing activity and upregulation of phagocytosis, protein aggregate clearance pathways, and mitochondrial proteins. These molecular shifts facilitated the clearance of proteotoxic cytoplasmic aggregates and reversed key functional deficits; specifically, they reinforced RPE apical-basal polarity, restored phagocytic capacity and normal ciliary morphology and incidence, and boosted light-evoked activity in photoreceptors. Combining gene therapy with rapamycin-mediated-autophagy activation conferred no additive benefit, identifying the restoration of splicing homeostasis as the critical therapeutic driver. Notably, substantial phenotypic rescue is achievable in mature RPE, supporting a broad clinical window for intervention. Collectively, these data provide a systems-level validation of ShH10(Y445F)-PRPF31 gene therapy and establish a mechanistic framework for its clinical translation in RP11.
