## Supplementary material for "Cell-autonomous restoration of splicing homeostasis and RP11 phenotype in patient-derived RPE and retinal organoids by *PRPF31*.AAV gene therapy": Table S5

### Sheet: Antibodies
PRIMARY ANTIBODIES
Name	Dilution	Clone	Company/ catalogue number
Anti-PRPF31	1 in 250	Rabbit	ProteinTech / 27750-1-AP
Anti-SC-35	1 in 50	Mouse	Santa-cruz Biotechnology / sc-53518
Anti-Ezrin	1 in 100	Rabbit	Proteintech / 26056-1-AP
Anti-Coll IV	1 in 400	Rabbit	Abcam / ab6586
Anti-Recoverin	1 in 1000	Rabbit	Millipore / AB5585
Anti-RLBP1 (CRALBP)	1 in 250	Mouse	Abcam / ab15051
Anti-HSPB1	1 in 250	Mouse	Aviva systems Biology / OASG03654
Anti-ARL13B	1 in 1000	Rabbit	ProteinTech / 17711-1-AP
Anti-ZO-1	1 in 50	Mouse	Thermo Scientific / 33-9100
Anti-PRPF31	1 in 2000	Rabbit	Bethyl Laboratories / A303-919A
Anti-GFP	1 in 2000	Mouse	Invitrogen / MA5-15256
Anti-GAPDH	1 in 2000	Mouse	Santa Cruz Biotechnology / sc-47724
Anti-phospho-SF3B1	1 in 1000	Rabbit	Home-made
Secondary antibodies
Name	Dilution		Company/Catalogue number
Donkey anti-Mouse IgG (H+L), Alexa Fluor™ 546	1 in 800		Invitrogen / A10036
Donkey anti-Rabbit IgG (H+L), Alexa Fluor™ 546	1 in 800		Invitrogen / A10040
Donkey anti-Rabbit IgG (H+L), Alexa Fluor™ Plus 647	1 in 800		Invitrogen / A32795
Goat Anti-Mouse IgG (H+L), Cy3	1 in 800		Jackson Immuno Research / 115-165-003
Polyclonal Swine Anti-Rabbit Immunoglobulins/HRP	1 in 2000		Agilent Dako/ P0399
Rabbit Anti-Mouse Immunoglobulins/HRP	1 in 2000		Agilent Dako/ P0260

### Sheet: Primers
Primers
Name	Forward	Reverse
Endogenous PRPF31	TCGTATATGGCGGGAAGTCC	CAGAACCCGATCCTAGCCC
Total PRPF31	GATTACATCCGCACGGTCAAG	CGACAGCTGCTGCCCCTG
AAV PRPF31	AAGGTCAAGGGCGAGAAGAG	GGGAGGTGTGGGAGGTTTT
AAV specific (Large T Antigen)	GGCCGCGACTCTAGATCATA	GGGAGGTGTGGGAGGTTTT
GAPDH	GTCTCCTCTGACTTCAACAGCG	ACCACCCTGTTGCTGTAGCCAA
